# Culture Associated DNA Methylation Changes Impact on Cellular Function of Human Intestinal Organoids

**DOI:** 10.1101/2022.04.25.489354

**Authors:** Rachel D Edgar, Francesca Perrone, April R Foster, Felicity Payne, Sophia Lewis, Komal M Nayak, Judith Kraiczy, Aurélie Cenier, Franco Torrente, Camilla Salvestrini, Robert Heuschkel, Kai O Hensel, Rebecca Harris, D. Leanne Jones, Daniel R Zerbino, Matthias Zilbauer

## Abstract

**Background & Aims:** Human intestinal epithelial organoids (IEO) are a powerful tool to model major aspects of intestinal development, health and diseases, as patient derived cultures retain many features found *in-vivo*. A necessary aspect of the organoid model is the requirement to expand cultures *in-vitro* through several rounds of passaging. This is of concern, as the passaging of cells has been shown to affect cell morphology, ploidy, and function. In this study, we address concerns around long term passaging of IEO to better characterise and define effects on cell morphology and function.

**Methods:** Here we have analysed 173 human IEO from two sampling sites, terminal ileum and sigmoid colon and examined the effect of culture duration on DNA methylation (DNAm), gene expression and cellular function including their response to proinflammatory cytokines and *in-vitro* cell differentiation.

**Results:** Our analyses revealed a major effect of culture duration on DNAm, leading to significant changes at 61,337 loci representing approximately 8% of all CpGs tested. Although global cellular functions such as gut segment-specific gene expression remained stable, a subset of methylation changes correlated with altered gene expression at baseline as well as in response to inflammatory cytokine exposure and *in-vitro* differentiation. Importantly, epigenetic changes were found to be enriched in genomic regions associated with colonic cancer and distant to the site of replication indicating similarities to malignant transformation.

**Conclusions:** Our study reveals culture-associated epigenetic, transcriptomic and functional changes in human mucosa derived IEO and highlights the importance of considering passage number as a potentially confounding factor.

**Synopsis:** This work describes cell culture induced changes to DNA methylation, gene expression and cellular function in human IEO. Globally organoids lost DNA methylation with time in culture while DNA methylation also became generally more variable. This work suggests a shifted epigenetic profile in organoids cultured long-term.
