## Supplementary material for "Culture Associated DNA Methylation Changes Impact on Cellular Function of Human Intestinal Organoids": Table S6

Gene	Ensembl gene name	p value	q value	Hypermethylated CpGs	Hypomethylated CpGs
CEP68	ENSG00000011523	0.00026	0.045	NA	cg04448700
EDAR	ENSG00000135960	2.7e-05	0.026	cg01971388	NA
EIF4G1	ENSG00000114867	0.00026	0.045	NA	cg04509882
LRRC59	ENSG00000108829	7.9e-05	0.033	NA	cg01206725
NDN	ENSG00000182636	0.00038	0.05	NA	cg25061289
SCARB1	ENSG00000073060	0.00016	0.041	cg11752267, cg08738253	NA
SLC20A1	ENSG00000144136	0.00038	0.049	NA	cg06121808, cg26703507
UGT1A10	ENSG00000242515	0.00021	0.041	NA	cg18820295
UGT1A8	ENSG00000242366	0.00015	0.041	NA	cg18820295
UNC5B	ENSG00000107731	0.00021	0.041	NA	cg01380308
