## Supplementary material for "Culture Associated DNA Methylation Changes Impact on Cellular Function of Human Intestinal Organoids": Table S7

Gene	Ensembl gene name	Low Passage p value	Low Passage q value	High Passage p value	High Passage q value	Hypermethylated CpGs	Hypomethylated CpGs
NR1D1	ENSG00000126368	3.8e-06	3.8e-05	0.054	0.072	NA	cg09019952
HSD17B12	ENSG00000149084	2.7e-05	0.00015	0.055	0.073	NA	cg26786893
CACNA2D2	ENSG00000007402	4.6e-05	0.00023	0.19	0.22	NA	cg02223914, cg07158530, cg03838623
KLHL23	ENSG00000213160	9.9e-05	0.00041	0.072	0.092	NA	cg06714909
TPTEP1	ENSG00000100181	0.00011	0.00046	0.074	0.094	NA	cg11811863
RAB3B	ENSG00000169213	0.00014	0.00053	0.13	0.16	NA	cg01223789
FAM83G	ENSG00000188522	0.00017	0.00061	0.04	0.056	cg19328583	NA
ZNF608	ENSG00000168916	0.00018	0.00064	0.17	0.2	NA	cg01793651
ECM1	ENSG00000143369	0.00019	0.00067	0.068	0.087	NA	cg16386293
DST	ENSG00000151914	0.00027	0.00089	0.063	0.082	NA	cg10784258, cg05634622
CNTNAP1	ENSG00000108797	0.00029	0.00093	0.15	0.18	cg12432580	NA
CLDN12	ENSG00000157224	0.00036	0.0011	0.056	0.074	NA	cg23498494
STMN3	ENSG00000197457	0.00037	0.0011	0.059	0.078	NA	cg18346693
SP3	ENSG00000172845	0.00043	0.0012	0.2	0.23	cg00414354	NA
PNPLA7	ENSG00000130653	0.00054	0.0015	0.076	0.097	NA	cg04990605, cg04683830, cg08298644, cg07517918, cg01894667
SWT1	ENSG00000116668	0.00063	0.0016	0.072	0.092	NA	cg06699494
ANXA2	ENSG00000182718	7e-04	0.0018	0.11	0.13	NA	cg13313836
CCDC88A	ENSG00000115355	0.001	0.0023	0.037	0.052	cg19521775	NA
AZGP1	ENSG00000160862	0.0011	0.0024	0.064	0.084	NA	cg23880078
CDC6	ENSG00000094804	0.0011	0.0024	0.093	0.12	NA	cg17231373
RNF130	ENSG00000113269	0.0011	0.0025	0.18	0.2	NA	cg05314055
CTR9	ENSG00000198730	0.0012	0.0025	0.77	0.81	NA	cg04510330
FAM13A	ENSG00000138640	0.0012	0.0026	0.1	0.13	NA	cg20991003
SMIM3	ENSG00000256235	0.0012	0.0025	0.14	0.17	NA	cg14580211
PRR5L	ENSG00000135362	0.0013	0.0027	0.13	0.15	NA	cg24684192, cg08026078
TBC1D24	ENSG00000162065	0.0013	0.0027	0.046	0.063	cg03422651	NA
TMEM63C	ENSG00000165548	0.0013	0.0027	0.063	0.083	cg01637125	cg01086910, cg00283934
ABCG1	ENSG00000160179	0.0014	0.0028	0.069	0.089	NA	cg20075442
FRMD4A	ENSG00000151474	0.0014	0.0029	0.096	0.12	cg01395831	cg25045228, cg21814905, cg11679124, cg11756300, cg18031010, cg24757943, cg22745143, cg02242858, cg15747045
SLC20A1	ENSG00000144136	0.0015	0.0031	0.17	0.2	NA	cg06121808, cg26703507
MCF2L	ENSG00000126217	0.0017	0.0032	0.076	0.096	cg16299159, cg00543684	NA
PLEKHH3	ENSG00000068137	0.0017	0.0033	0.11	0.14	cg24881289	NA
AACS	ENSG00000081760	0.0018	0.0035	0.066	0.086	cg02302082, cg24756065, cg06980047, cg25618890	NA
SLC13A3	ENSG00000158296	0.0018	0.0034	0.21	0.25	NA	cg08714286
GRK4	ENSG00000125388	0.0019	0.0036	0.073	0.093	NA	cg08968034, cg03861089
PER2	ENSG00000132326	0.002	0.0036	0.058	0.076	cg11903188	NA
WDTC1	ENSG00000142784	0.002	0.0038	1	1	NA	cg26617030
RASSF3	ENSG00000153179	0.0027	0.0047	0.16	0.19	NA	cg05055371
RASSF1	ENSG00000068028	0.0028	0.0049	0.059	0.078	NA	cg00980904
SPRN	ENSG00000203772	0.0028	0.0048	0.078	0.099	NA	cg17043720
COL1A1	ENSG00000108821	0.0029	0.005	0.18	0.21	NA	cg02186748
DGKE	ENSG00000153933	0.0032	0.0053	0.041	0.057	cg12963453, cg16112969	NA
MAST4	ENSG00000069020	0.0032	0.0054	0.11	0.13	cg24811598	cg16113371
PRDM16	ENSG00000142611	0.0032	0.0053	0.23	0.26	NA	cg11837181, cg00790672, cg08262220, cg02776473, cg03779878, cg22226775, cg03082523, cg00706913, cg14169886, cg03527274, cg15391425, cg12660813, cg06824308
CLIP2	ENSG00000106665	0.0033	0.0055	0.27	0.3	NA	cg21794265
HSP90AB3P	ENSG00000183199	0.0033	0.0054	0.049	0.067	NA	cg17127329
PSD3	ENSG00000156011	0.0036	0.0059	0.039	0.055	NA	cg09594160
MTHFD1	ENSG00000100714	0.0037	0.006	0.043	0.06	cg02284419	NA
C1QTNF6	ENSG00000133466	0.0039	0.0063	0.13	0.15	NA	cg03156626
RBM33	ENSG00000184863	0.0039	0.0063	0.054	0.072	NA	cg21641920
IL15	ENSG00000164136	0.004	0.0064	0.063	0.082	NA	cg11418177
LYZ	ENSG00000090382	0.0041	0.0065	0.043	0.059	NA	cg16327885
LNX1	ENSG00000072201	0.0042	0.0067	0.17	0.2	NA	cg14724298, cg06769820
BEGAIN	ENSG00000183092	0.0043	0.0068	0.052	0.07	cg03515464	NA
FXR1	ENSG00000114416	0.0044	0.007	0.049	0.066	NA	cg14282096
SLC38A9	ENSG00000177058	0.0044	0.007	1	1	NA	cg09637885
TMEM131	ENSG00000075568	0.0044	0.0069	0.59	0.63	NA	cg12081267
TNNI1	ENSG00000159173	0.0044	0.0069	0.036	0.052	NA	cg26196671
MST1R	ENSG00000164078	0.0045	0.0071	1	1	NA	cg01917209, cg18292904
DLL1	ENSG00000198719	0.0046	0.0072	0.12	0.15	cg14347219	NA
DLL1	ENSG00000275555	0.0046	0.0072	0.12	0.15	cg14347219	NA
ASXL3	ENSG00000141431	0.0049	0.0075	0.048	0.065	NA	cg18729523
THRB	ENSG00000151090	0.0051	0.0078	0.035	0.051	cg01165683	NA
HDAC4	ENSG00000068024	0.0053	0.008	0.036	0.051	cg19770748, cg03585122, cg05758467, cg16299358, cg18803701, cg04869380, cg22009751	cg04272486
TNRC18	ENSG00000182095	0.0054	0.0082	0.16	0.19	cg09022230, cg01385312	NA
KYNU	ENSG00000115919	0.006	0.009	0.041	0.057	NA	cg21039462
BLOC1S5-TXNDC5	ENSG00000259040	0.0065	0.0095	0.18	0.21	cg26301167	NA
AKNA	ENSG00000106948	0.0066	0.0097	0.11	0.14	cg04740744, cg15499265	NA
RPS3	ENSG00000149273	0.0068	0.0099	0.065	0.085	NA	cg11643263
CEACAM7	ENSG00000280501	0.0069	0.01	0.065	0.085	NA	cg22836826
MPP3	ENSG00000161647	0.0069	0.01	0.11	0.13	NA	cg03937021
SPATA20	ENSG00000006282	0.0071	0.01	0.064	0.084	NA	cg20067719
ZNRF2	ENSG00000180233	0.0071	0.01	0.12	0.14	NA	cg08549335
CEACAM7	ENSG00000007306	0.0072	0.01	0.052	0.07	NA	cg22836826
RPS6KA4	ENSG00000162302	0.0077	0.011	0.054	0.072	NA	cg21325214
SAMD4A	ENSG00000020577	0.0079	0.011	0.096	0.12	NA	cg22723842, cg21554616
TRIM5	ENSG00000132256	0.0079	0.011	0.085	0.11	NA	cg25100880, cg19248404, cg05968222
INPP5D	ENSG00000168918	0.008	0.011	0.26	0.3	NA	cg20416013, cg05208178
INPP5D	ENSG00000281614	0.008	0.011	0.26	0.3	NA	cg20416013, cg05208178
MIA-RAB4B	ENSG00000268975	0.008	0.011	0.044	0.061	NA	cg24083702, cg25152942
PDIK1L	ENSG00000175087	0.0086	0.012	0.094	0.12	cg00201145	NA
SHANK2	ENSG00000162105	0.0086	0.012	0.084	0.11	NA	cg09245899
PIP5KL1	ENSG00000167103	0.0087	0.012	0.12	0.14	cg15650376	NA
ELFN2	ENSG00000166897	0.0088	0.012	0.043	0.059	cg00107982	NA
SBF1	ENSG00000100241	0.0092	0.013	1	1	cg11867308	NA
KIT	ENSG00000157404	0.0097	0.013	1	1	NA	cg23487812
GNAZ	ENSG00000128266	0.0098	0.014	0.04	0.056	NA	cg06204537
SRL	ENSG00000185739	0.0098	0.014	0.046	0.063	NA	cg02543672, cg01472962
CCDC167	ENSG00000198937	0.0099	0.014	1	1	NA	cg02029703
ZBTB20	ENSG00000181722	0.0099	0.014	0.13	0.15	NA	cg13455291
LPIN1	ENSG00000134324	0.01	0.014	0.052	0.07	cg01210354	NA
ACSL6	ENSG00000164398	0.011	0.015	0.24	0.27	NA	cg25309041
ERP27	ENSG00000139055	0.011	0.015	0.13	0.16	NA	cg01556781
AMPD3	ENSG00000133805	0.012	0.016	0.048	0.065	NA	cg22323048, cg12758847
MOBP	ENSG00000168314	0.012	0.017	0.091	0.11	NA	cg17816989, cg04442806
TPH2	ENSG00000139287	0.012	0.016	0.051	0.069	NA	cg02965092, cg06017039, cg07037583
ESYT3	ENSG00000158220	0.013	0.017	1	1	NA	cg00672277
FKBP5	ENSG00000096060	0.013	0.017	0.2	0.23	cg23416081, cg25114611	NA
SERPINA1	ENSG00000277377	0.013	0.017	0.045	0.062	NA	cg10761141
ANXA4	ENSG00000196975	0.014	0.019	0.24	0.28	cg03737220	NA
C20orf194	ENSG00000088854	0.014	0.019	0.19	0.21	NA	cg22129980
IGFBP4	ENSG00000141753	0.014	0.018	0.057	0.075	NA	cg19878076
P4HA2	ENSG00000072682	0.014	0.019	0.17	0.2	NA	cg01329434
TOM1L2	ENSG00000175662	0.014	0.019	0.076	0.096	NA	cg27232494
SIK3	ENSG00000160584	0.015	0.02	0.037	0.053	NA	cg01116484
ARHGEF10L	ENSG00000074964	0.016	0.021	0.23	0.26	cg26489226	NA
KCTD7	ENSG00000243335	0.016	0.021	0.037	0.053	cg04010163	NA
SPAG16	ENSG00000144451	0.016	0.021	0.099	0.12	NA	cg22981344, cg25824236, cg18403833
CD226	ENSG00000150637	0.017	0.022	0.17	0.2	NA	cg12280202
ITM2C	ENSG00000135916	0.018	0.023	0.068	0.088	cg02231590, cg14447588, cg06003912	NA
KCNB1	ENSG00000158445	0.018	0.024	0.18	0.21	NA	cg11617503
PPP4R2	ENSG00000163605	0.018	0.023	0.044	0.061	cg22807516	NA
IRF2BPL	ENSG00000119669	0.019	0.025	0.54	0.58	cg13493526	NA
ADAMTSL3	ENSG00000156218	0.02	0.026	0.056	0.075	NA	cg03644154, cg06851885, cg03588739, cg06428304, cg11051306
CLN3	ENSG00000188603	0.02	0.026	0.16	0.19	cg27421852	NA
COTL1	ENSG00000103187	0.02	0.026	0.39	0.42	NA	cg15188631
CYP2W1	ENSG00000073067	0.02	0.026	0.15	0.17	cg04141948, cg21077578	NA
WNT11	ENSG00000085741	0.02	0.026	1	1	NA	cg17761226
CHURC1-FNTB	ENSG00000125954	0.021	0.027	0.19	0.22	cg16645453, cg20707568	NA
HIVEP3	ENSG00000127124	0.021	0.027	0.11	0.14	NA	cg13417104, cg04464434, cg16152117, cg14663208, cg14290913
HSD11B2	ENSG00000176387	0.021	0.026	0.23	0.26	cg01443318	NA
NFIX	ENSG00000008441	0.021	0.027	0.038	0.053	NA	cg01617040
RPL13AP7	ENSG00000213885	0.021	0.027	0.14	0.17	NA	cg05198244
SEMA6D	ENSG00000137872	0.021	0.026	0.18	0.21	NA	cg18830699, cg15976080, cg10477878, cg02930552
STK39	ENSG00000198648	0.021	0.026	1	1	NA	cg17252489
PRDM11	ENSG00000019485	0.022	0.028	0.036	0.051	cg17788708	NA
TLL2	ENSG00000095587	0.022	0.028	0.046	0.063	NA	cg04401753
TACC1	ENSG00000147526	0.023	0.029	0.87	0.91	NA	cg19753650
ABCC9	ENSG00000069431	0.024	0.03	0.12	0.15	NA	cg09185990
ANKRD13D	ENSG00000172932	0.024	0.03	0.12	0.14	cg20968200	NA
MYH9	ENSG00000100345	0.024	0.03	0.44	0.47	NA	cg08800893
OTUD7A	ENSG00000169918	0.024	0.03	0.45	0.49	NA	cg08955294
NEGR1	ENSG00000172260	0.025	0.032	0.3	0.33	NA	cg12073709, cg05928873
SH3D19	ENSG00000109686	0.025	0.031	1	1	NA	cg15143723
CCDC7	ENSG00000216937	0.026	0.032	0.073	0.093	NA	cg17866723
COL7A1	ENSG00000114270	0.026	0.033	0.058	0.076	NA	cg17415010
PFDN4	ENSG00000101132	0.026	0.032	0.087	0.11	NA	cg14816904
RIMBP2	ENSG00000060709	0.026	0.032	0.061	0.08	NA	cg07988206, cg18538532, cg17192862, cg23373401, cg15001406, cg16086237, cg15026456, cg15858166, cg07703756
IFIH1	ENSG00000115267	0.028	0.034	0.37	0.4	NA	cg24105617
PPFIBP2	ENSG00000166387	0.029	0.036	0.12	0.14	cg05137777	cg08404054
CACNA2D4	ENSG00000151062	0.03	0.037	0.063	0.082	NA	cg02435785, cg13551505, cg23330270, cg25086337
CACNA2D4	ENSG00000284953	0.03	0.037	0.063	0.082	NA	cg02435785, cg13551505, cg23330270, cg25086337
CNTNAP2	ENSG00000278728	0.03	0.037	0.056	0.074	NA	cg06880494, cg03707604, cg01067813, cg17493489, cg19139509, cg16762439, cg23548616, cg16341266, cg18804920
XAF1	ENSG00000132530	0.031	0.038	0.051	0.068	NA	cg11803424
RHBDL1	ENSG00000103269	0.032	0.039	0.04	0.056	cg10060399	NA
SNRPN	ENSG00000128739	0.032	0.04	0.15	0.18	NA	cg04689398, cg25682399
OR5AS1	ENSG00000181785	0.033	0.041	0.22	0.25	NA	cg17060964
ACOT7	ENSG00000097021	0.034	0.041	0.061	0.08	NA	cg10770046
KAZALD1	ENSG00000107821	0.035	0.043	0.24	0.28	NA	cg17333042
SSUH2	ENSG00000125046	0.035	0.043	1	1	NA	cg09248934, cg12026594
AGAP1	ENSG00000157985	0.037	0.045	0.053	0.071	cg08348422	cg13250592
CCDC144A	ENSG00000170160	0.037	0.045	0.038	0.054	NA	cg05530484
SPOCK2	ENSG00000107742	0.037	0.045	0.2	0.23	NA	cg12816486
ZNF382	ENSG00000161298	0.038	0.046	0.13	0.16	NA	cg05015359
DPF3	ENSG00000205683	0.039	0.048	0.31	0.35	NA	cg09218076
SGSM1	ENSG00000167037	0.039	0.047	0.45	0.48	NA	cg13416895, cg07456172
PLCXD3	ENSG00000182836	0.04	0.048	0.66	0.69	NA	cg05638200
SVOPL	ENSG00000157703	0.042	0.05	0.14	0.16	NA	cg13195239
