## Supplementary material for "Culture Associated DNA Methylation Changes Impact on Cellular Function of Human Intestinal Organoids": Table S8

Gene	Ensembl gene name	Low Passage p value	Low Passage q value	High Passage p value	High Passage q value	Hypermethylated CpGs	Hypomethylated CpGs
IGFBP4	ENSG00000141753	1.5e-07	1.7e-05	0.14	0.19	NA	cg19878076
DHCR24	ENSG00000116133	1.4e-06	6.8e-05	0.039	0.084	cg25098793, cg09992387	cg24206199, cg27168858, cg17841473
EGLN3	ENSG00000129521	1.6e-06	7.5e-05	0.13	0.18	NA	cg08434487, cg08905148, cg13728308, cg06974546
KIFAP3	ENSG00000075945	1.2e-05	0.00027	0.021	0.058	NA	cg00403186
TGFB1	ENSG00000105329	1.2e-05	0.00028	0.028	0.069	cg10170847, cg01604411, cg11037750, cg09926389	NA
IDH1	ENSG00000138413	1.6e-05	0.00034	0.072	0.12	cg23393139	NA
CDKN1A	ENSG00000124762	2.9e-05	0.00051	0.078	0.13	NA	cg13662121, cg05460965
SORBS1	ENSG00000095637	2.9e-05	5e-04	0.054	0.1	cg20959701	cg05084776, cg27312979
RBM38	ENSG00000132819	3.3e-05	0.00056	0.026	0.065	cg16808301	NA
NFIX	ENSG00000008441	5.3e-05	0.00078	0.082	0.13	NA	cg01617040
RASEF	ENSG00000165105	7.2e-05	0.00093	0.043	0.089	NA	cg23391021
SPTBN1	ENSG00000115306	7.4e-05	0.00096	0.13	0.18	NA	cg04346003
HS2ST1	ENSG00000153936	7.8e-05	0.00099	0.064	0.11	NA	cg26469140
LYZ	ENSG00000090382	0.00013	0.0014	0.032	0.075	NA	cg16327885
RTTN	ENSG00000176225	0.00014	0.0015	0.11	0.16	NA	cg26067364
YBX3	ENSG00000060138	0.00014	0.0015	0.026	0.066	NA	cg18636739
MEGF8	ENSG00000105429	0.00015	0.0016	0.18	0.23	NA	cg06268710
ARHGAP19	ENSG00000213390	2e-04	0.0019	1	1	NA	cg17936901
CADM1	ENSG00000182985	2e-04	0.002	0.18	0.23	NA	cg03505501
TESC	ENSG00000088992	2e-04	0.002	0.028	0.069	cg07812715, cg27599211	NA
MSH2	ENSG00000095002	0.00022	0.0021	0.13	0.18	NA	cg03266686, cg14182562, cg04696189, cg14196062
PPIF	ENSG00000108179	0.00027	0.0025	0.027	0.068	NA	cg17073924
AGAP1	ENSG00000157985	0.00032	0.0027	0.024	0.062	cg08348422	cg13250592
LRP8	ENSG00000157193	0.00033	0.0028	0.05	0.097	cg18202502	NA
LNX1	ENSG00000072201	0.00036	0.003	0.065	0.11	NA	cg14724298, cg06769820
CCBE1	ENSG00000183287	0.00037	0.003	0.26	0.3	NA	cg17255502, cg23999607
TRAF2	ENSG00000127191	0.00042	0.0033	0.04	0.086	cg20546835	NA
SERINC5	ENSG00000164300	0.00046	0.0035	0.019	0.056	cg05139080	NA
TUBA4A	ENSG00000127824	0.00046	0.0035	0.02	0.056	NA	cg15205110
APOBR	ENSG00000184730	0.00057	0.0041	0.1	0.16	NA	cg21566086
PIGL	ENSG00000108474	0.00063	0.0044	0.02	0.057	NA	cg06408355, cg13876325
DEPDC1	ENSG00000024526	0.00066	0.0046	0.077	0.13	NA	cg11421872
SYNM	ENSG00000182253	0.00066	0.0046	1	1	NA	cg16765088
TMEM176A	ENSG00000002933	0.00069	0.0047	0.057	0.1	cg26385222, cg05726600	NA
PARD3B	ENSG00000116117	7e-04	0.0048	0.065	0.11	NA	cg23011561, cg05695090, cg02640331
TMEM51	ENSG00000171729	0.00076	0.005	0.88	0.93	cg13878066	NA
KAZN	ENSG00000189337	0.00079	0.0052	0.072	0.12	NA	cg27538859, cg20299399
CCDC88A	ENSG00000115355	0.00081	0.0053	0.13	0.18	cg19521775	NA
PMEPA1	ENSG00000124225	0.00082	0.0053	1	1	cg05355067	NA
FABP6	ENSG00000170231	0.00085	0.0054	0.11	0.16	NA	cg25152756, cg22416963
CLINT1	ENSG00000113282	0.001	0.0063	0.017	0.051	NA	cg27088374
ECM1	ENSG00000143369	0.001	0.0063	0.025	0.065	NA	cg16386293
PLEKHG5	ENSG00000171680	0.001	0.0063	0.19	0.24	cg19900387	NA
FDFT1	ENSG00000284967	0.0011	0.0065	1	1	NA	cg21645268
SLC12A7	ENSG00000113504	0.0012	0.0072	0.7	0.75	cg21123417	NA
PTK7	ENSG00000112655	0.0013	0.0074	0.042	0.088	cg02747118	NA
ACSL6	ENSG00000164398	0.0014	0.0079	0.066	0.11	NA	cg25309041
ABCA1	ENSG00000165029	0.0016	0.0089	0.022	0.06	NA	cg18139074
MGAT2	ENSG00000168282	0.0017	0.009	0.016	0.051	NA	cg23993367
C20orf194	ENSG00000088854	0.0019	0.0099	0.2	0.25	NA	cg22129980
MVB12B	ENSG00000196814	0.0021	0.011	0.18	0.23	NA	cg01487409
SYNGR2	ENSG00000108639	0.0021	0.011	0.018	0.053	cg12430627	NA
EPN1	ENSG00000063245	0.0022	0.011	0.16	0.21	cg05161190, cg14481467	NA
P4HA2	ENSG00000072682	0.0022	0.011	0.44	0.48	NA	cg01329434
CAPN14	ENSG00000214711	0.0023	0.011	1	1	NA	cg15941014
TGFBR2	ENSG00000163513	0.0023	0.012	0.024	0.063	NA	cg04916416
RDX	ENSG00000137710	0.0026	0.012	0.29	0.34	NA	cg22203493, cg13022188
RMDN2	ENSG00000115841	0.0026	0.012	0.085	0.14	NA	cg03766407
RGS9	ENSG00000108370	0.0027	0.013	0.17	0.22	cg02745045	NA
RARB	ENSG00000077092	0.0028	0.013	0.05	0.097	NA	cg11177552, cg04317129, cg16106426, cg00243551, cg12899747, cg20293514, cg24566794, cg04055060, cg22918875
WNK2	ENSG00000165238	0.0028	0.013	1	1	cg04282449, cg04305908	NA
TCF7L2	ENSG00000148737	0.0029	0.013	0.77	0.81	NA	cg01052941
CEP85	ENSG00000130695	0.003	0.014	0.036	0.081	NA	cg04566407
SPRY4	ENSG00000187678	0.003	0.014	0.055	0.1	NA	cg08951638
HEXA	ENSG00000213614	0.0032	0.014	0.071	0.12	NA	cg24495350
CHURC1-FNTB	ENSG00000125954	0.0033	0.015	0.041	0.087	cg16645453, cg20707568	NA
NR1D1	ENSG00000126368	0.0033	0.015	1	1	NA	cg09019952
ATP11A	ENSG00000068650	0.0037	0.016	0.07	0.12	NA	cg18409985
SGSM1	ENSG00000167037	0.0038	0.016	1	1	NA	cg13416895, cg07456172
INPP4B	ENSG00000109452	0.0039	0.016	0.082	0.13	NA	cg12185402
HYDIN	ENSG00000157423	0.004	0.017	0.14	0.19	NA	cg05553560, cg04178215, cg15832533, cg01103817
HYDIN	ENSG00000283022	0.004	0.017	0.14	0.19	NA	cg05553560, cg04178215, cg15832533, cg01103817
STX12	ENSG00000117758	0.0045	0.018	0.031	0.074	NA	cg11489925
NFATC1	ENSG00000131196	0.005	0.019	0.25	0.29	NA	cg22532194
SOX6	ENSG00000110693	0.005	0.019	0.082	0.13	NA	cg23882573
TCF20	ENSG00000262024	0.005	0.019	0.018	0.053	cg07175554	NA
TCF20	ENSG00000276461	0.005	0.019	0.018	0.053	cg07175554	NA
DLL1	ENSG00000198719	0.0051	0.02	0.058	0.11	cg14347219	NA
DLL1	ENSG00000275555	0.0051	0.02	0.058	0.11	cg14347219	NA
FAM20C	ENSG00000177706	0.0055	0.021	0.28	0.33	cg01874525	NA
TCF20	ENSG00000100207	0.0055	0.021	0.018	0.053	cg07175554	NA
TCF20	ENSG00000280467	0.0055	0.021	0.018	0.053	cg07175554	NA
TCF20	ENSG00000281897	0.0055	0.021	0.018	0.053	cg07175554	NA
TCF20	ENSG00000282892	0.0055	0.021	0.018	0.053	cg07175554	NA
TCF20	ENSG00000283026	0.0055	0.021	0.018	0.053	cg07175554	NA
TCF20	ENSG00000283681	0.0055	0.021	0.018	0.053	cg07175554	NA
HIVEP3	ENSG00000127124	0.0056	0.021	1	1	NA	cg13417104, cg04464434, cg16152117, cg14663208, cg14290913
LPO	ENSG00000167419	0.0056	0.021	0.018	0.054	NA	cg20903900
TMEM176B	ENSG00000106565	0.0057	0.021	0.22	0.27	cg26385222, cg05726600	NA
CSNK1G3	ENSG00000151292	0.0058	0.021	0.026	0.065	NA	cg19777255
KLHL5	ENSG00000109790	0.0058	0.021	0.15	0.2	NA	cg14052988
AUTS2	ENSG00000158321	0.0059	0.021	0.023	0.062	cg17875475	cg12336956, cg09443439, cg15180785, cg25322626, cg10619644
LIMK2	ENSG00000182541	0.006	0.022	0.03	0.071	cg02945587	NA
GNAI2	ENSG00000114353	0.0061	0.022	0.025	0.064	NA	cg23625431
SLC4A4	ENSG00000080493	0.0062	0.022	0.083	0.13	NA	cg22216476
EPB41L2	ENSG00000079819	0.0063	0.022	0.02	0.056	NA	cg05112703
ZNF229	ENSG00000278318	0.0063	0.022	0.029	0.07	NA	cg19772066
TJP2	ENSG00000119139	0.0064	0.023	1	1	NA	cg14255824
CCNG2	ENSG00000138764	0.0065	0.023	0.062	0.11	NA	cg27171100
TIAM2	ENSG00000146426	0.0065	0.023	0.069	0.12	NA	cg18110200
GBA3	ENSG00000249948	0.0066	0.023	0.019	0.054	NA	cg00763491
BET1L	ENSG00000177951	0.0067	0.023	0.043	0.089	NA	cg00979572
FXR1	ENSG00000114416	0.0067	0.023	0.019	0.056	NA	cg14282096
PFKFB2	ENSG00000123836	0.0067	0.023	0.017	0.053	cg12480689	NA
SCOC	ENSG00000153130	0.0067	0.023	0.046	0.092	NA	cg20424311
CAMK2D	ENSG00000145349	0.0068	0.024	0.056	0.1	NA	cg01190071
UBE2V1	ENSG00000244687	0.007	0.024	0.02	0.057	NA	cg07014715
DCK	ENSG00000156136	0.0071	0.024	0.24	0.28	cg10343206	NA
AFAP1L1	ENSG00000157510	0.0072	0.024	0.03	0.072	NA	cg16890436
ARNT2	ENSG00000172379	0.0073	0.025	0.11	0.16	NA	cg01645179
CARD11	ENSG00000198286	0.0073	0.024	0.17	0.22	NA	cg21516162
EIF4G1	ENSG00000114867	0.0074	0.025	1	1	NA	cg04509882
PI4K2A	ENSG00000155252	0.0074	0.025	0.022	0.06	NA	cg18260985, cg07307583
SEMA6D	ENSG00000137872	0.0074	0.025	0.058	0.11	NA	cg18830699, cg15976080, cg10477878, cg02930552
SRSF10	ENSG00000188529	0.0075	0.025	0.029	0.071	NA	cg26856289
MRPS35	ENSG00000061794	0.0076	0.025	0.016	0.05	NA	cg16533146
ABCG1	ENSG00000160179	0.0082	0.026	0.29	0.33	NA	cg20075442
CDH3	ENSG00000062038	0.0086	0.027	0.035	0.079	cg11843735, cg21507238, cg05650674, cg23969378	NA
RCN1	ENSG00000049449	0.0089	0.028	0.51	0.55	NA	cg16311231, cg25332578
SCARA3	ENSG00000168077	0.009	0.028	0.019	0.055	NA	cg17645898, cg18420957
SLC12A7	ENSG00000276482	0.009	0.028	1	1	cg21123417	NA
PSTPIP2	ENSG00000152229	0.0091	0.028	0.11	0.16	NA	cg06927924
SHANK2	ENSG00000162105	0.0095	0.029	0.19	0.24	NA	cg09245899
ANKRD13B	ENSG00000198720	0.0099	0.03	0.073	0.12	NA	cg19782446
ACADVL	ENSG00000072778	0.01	0.03	0.021	0.059	NA	cg21636577, cg24825722
COL4A1	ENSG00000187498	0.01	0.03	0.13	0.18	NA	cg12081643
FAM117A	ENSG00000121104	0.01	0.03	0.075	0.13	NA	cg17690268
PDE4DIP	ENSG00000178104	0.01	0.03	0.047	0.094	NA	cg23306824, cg26008369, cg18131267
TTC7A	ENSG00000068724	0.01	0.03	0.54	0.59	NA	cg11382069, cg20090162
ACVR1	ENSG00000115170	0.011	0.032	0.062	0.11	NA	cg11287086
BTF3L4	ENSG00000134717	0.011	0.031	0.052	0.1	cg16060854	NA
DHX30	ENSG00000132153	0.011	0.031	0.037	0.081	NA	cg13052625
NXN	ENSG00000167693	0.011	0.031	0.033	0.076	NA	cg20945055
PEX7	ENSG00000112357	0.011	0.032	0.045	0.091	NA	cg07082701
PHLDB2	ENSG00000144824	0.011	0.032	1	1	NA	cg25711003
WWP2	ENSG00000198373	0.011	0.031	0.044	0.09	NA	cg25793978
ZNF706	ENSG00000120963	0.011	0.031	0.028	0.069	NA	cg06626315
AK4	ENSG00000162433	0.012	0.034	0.02	0.057	NA	cg23100898
ANK1	ENSG00000029534	0.012	0.034	0.072	0.12	NA	cg15655027
SPAG16	ENSG00000144451	0.012	0.034	0.019	0.054	NA	cg22981344, cg25824236, cg18403833
SPEF2	ENSG00000152582	0.012	0.034	0.34	0.39	NA	cg04882147, cg11443938
ANXA4	ENSG00000196975	0.013	0.036	0.32	0.37	cg03737220	NA
DYRK3	ENSG00000143479	0.013	0.036	0.03	0.072	cg11784753	NA
GALNT8	ENSG00000130035	0.013	0.035	0.023	0.061	NA	cg04904803
LYRM2	ENSG00000083099	0.013	0.036	0.061	0.11	NA	cg02567269, cg14208004
MGAM	ENSG00000257335	0.013	0.036	0.043	0.089	NA	cg01184282, cg25481253, cg24102749
NEURL1	ENSG00000107954	0.013	0.035	0.33	0.37	cg12911825	NA
OSBPL9	ENSG00000117859	0.013	0.035	0.029	0.071	NA	cg13965924
RASSF3	ENSG00000153179	0.013	0.036	0.039	0.085	NA	cg05055371
SEC22B	ENSG00000265808	0.013	0.035	0.048	0.095	NA	cg00928584
SLC20A1	ENSG00000144136	0.013	0.035	0.069	0.12	NA	cg06121808, cg26703507
AGFG1	ENSG00000173744	0.014	0.037	0.042	0.087	NA	cg14134368
FDFT1	ENSG00000079459	0.014	0.037	0.29	0.33	NA	cg21645268
FOXO1	ENSG00000150907	0.014	0.037	0.03	0.071	cg23413567	NA
GNB1L	ENSG00000185838	0.014	0.037	0.051	0.098	NA	cg14974116
MSI2	ENSG00000153944	0.014	0.038	0.034	0.077	NA	cg10289789
PHF3	ENSG00000118482	0.014	0.038	0.029	0.071	cg11485127	NA
PTP4A3	ENSG00000184489	0.014	0.036	0.2	0.25	NA	cg18675600, cg11132469
CAMKK2	ENSG00000110931	0.015	0.039	0.039	0.084	NA	cg21843838
CLK3	ENSG00000179335	0.015	0.039	0.039	0.084	NA	cg21970863
HHAT	ENSG00000054392	0.015	0.039	0.098	0.15	cg22332066	cg23357995, cg21360186
HHAT	ENSG00000280680	0.015	0.039	0.098	0.15	cg22332066	cg23357995, cg21360186
MST1R	ENSG00000164078	0.015	0.038	0.11	0.16	NA	cg01917209, cg18292904
NFATC2	ENSG00000101096	0.015	0.039	0.048	0.095	NA	cg02037910, cg17818143
RNF220	ENSG00000187147	0.015	0.039	0.022	0.061	NA	cg11519930
PCLO	ENSG00000186472	0.016	0.04	0.22	0.26	NA	cg22786162
RASAL2	ENSG00000075391	0.016	0.041	0.091	0.14	NA	cg04940824
TRIM4	ENSG00000146833	0.016	0.04	0.036	0.079	NA	cg16330814
CPOX	ENSG00000080819	0.017	0.041	0.03	0.071	NA	cg22032803, cg01690878
DCAF16	ENSG00000163257	0.017	0.041	0.1	0.15	NA	cg02810967
FMNL2	ENSG00000157827	0.017	0.042	0.027	0.068	NA	cg14261271
PDX1	ENSG00000139515	0.017	0.041	0.021	0.058	cg00184376, cg03860037	NA
PTPRA	ENSG00000132670	0.017	0.041	0.67	0.71	cg23904377	NA
TMOD3	ENSG00000138594	0.017	0.042	0.063	0.11	NA	cg19686152
TOR1AIP2	ENSG00000169905	0.017	0.041	0.034	0.077	NA	cg01887468
TTC37	ENSG00000198677	0.017	0.041	0.066	0.11	cg24276672	NA
CTSB	ENSG00000164733	0.018	0.043	0.31	0.35	NA	cg13657292
CYFIP1	ENSG00000273749	0.018	0.043	0.038	0.083	NA	cg08983485
MAP2K5	ENSG00000137764	0.018	0.043	0.041	0.087	NA	cg27536151
MBP	ENSG00000197971	0.018	0.043	0.045	0.091	NA	cg26036125
PAQR4	ENSG00000162073	0.018	0.043	1	1	NA	cg26229224
RASD1	ENSG00000108551	0.018	0.043	0.086	0.14	cg05946697	NA
RPS2	ENSG00000140988	0.018	0.043	0.046	0.092	NA	cg27545630
GRAMD1B	ENSG00000023171	0.019	0.045	0.11	0.16	NA	cg22608106, cg13520922
HMGXB4	ENSG00000100281	0.019	0.045	0.041	0.086	cg08522236	NA
NT5DC3	ENSG00000111696	0.019	0.044	0.027	0.067	NA	cg06004033
TBC1D5	ENSG00000131374	0.019	0.044	0.065	0.11	NA	cg19935199
AKNA	ENSG00000106948	0.02	0.047	0.026	0.066	cg04740744, cg15499265	NA
CLYBL	ENSG00000125246	0.02	0.046	0.031	0.073	cg04473452	NA
NREP	ENSG00000134986	0.02	0.046	0.26	0.31	NA	cg06289665, cg14368661, cg16643706, cg27666060
SHC1	ENSG00000160691	0.02	0.047	0.15	0.2	NA	cg25603883
SNTB1	ENSG00000172164	0.02	0.046	0.13	0.18	NA	cg14992108, cg05807666, cg08781639
ANXA2	ENSG00000182718	0.021	0.048	0.086	0.14	NA	cg13313836
SH3GL2	ENSG00000107295	0.021	0.048	0.1	0.15	NA	cg09949353
DOCK1	ENSG00000150760	0.022	0.05	0.059	0.11	NA	cg03458096, cg09720734
FRMD4B	ENSG00000114541	0.022	0.05	0.086	0.14	cg16887292	cg18605120
SCGN	ENSG00000079689	0.022	0.049	0.8	0.85	NA	cg06846733, cg03349134
CLCN6	ENSG00000011021	0.023	0.05	0.077	0.13	NA	cg16585235
