## Supplementary material for "Culture Associated DNA Methylation Changes Impact on Cellular Function of Human Intestinal Organoids": Table S9

Gene	Ensembl gene name	Low Passage p value	Low Passage q value	High Passage p value	High Passage q value	Hypermethylated CpGs	Hypomethylated CpGs
CNTNAP1	ENSG00000108797	0.00012	0.0032	0.083	0.19	cg12432580	NA
STMN3	ENSG00000197457	0.00019	0.0044	0.13	0.23	NA	cg18346693
IRF2BPL	ENSG00000119669	0.00022	0.0047	1	1	cg13493526	NA
GPR37L1	ENSG00000170075	0.00031	0.0059	0.011	0.063	NA	cg19404354
LDLRAD4	ENSG00000168675	0.00042	0.0073	0.076	0.18	NA	cg24413550
CAPN13	ENSG00000162949	0.00061	0.0093	0.091	0.19	NA	cg24516261
CPXM2	ENSG00000121898	0.00061	0.0093	0.038	0.13	NA	cg03073429
DLL1	ENSG00000198719	0.00061	0.0093	0.028	0.11	cg14347219	NA
DLL1	ENSG00000275555	0.00061	0.0093	0.028	0.11	cg14347219	NA
FOXO1	ENSG00000150907	0.00064	0.0097	0.0095	0.056	cg23413567	NA
ETS1	ENSG00000134954	0.00069	0.01	0.098	0.2	NA	cg23989409
CMIP	ENSG00000153815	0.00073	0.011	0.045	0.14	NA	cg10718521
FA2H	ENSG00000103089	0.00098	0.013	0.47	0.52	NA	cg04447128
SLC18A1	ENSG00000036565	0.0015	0.018	0.027	0.11	NA	cg14786258
ACSL1	ENSG00000151726	0.0016	0.018	0.023	0.1	NA	cg01944899, cg01154380
AGAP1	ENSG00000157985	0.0016	0.018	0.07	0.18	cg08348422	cg13250592
APLP1	ENSG00000105290	0.0016	0.018	0.037	0.13	NA	cg19220607
KIAA1217	ENSG00000120549	0.0016	0.018	0.097	0.2	NA	cg23755860
CA8	ENSG00000178538	0.0017	0.019	0.062	0.17	NA	cg18800948
CADM1	ENSG00000182985	0.0018	0.02	0.01	0.06	NA	cg03505501
EPHA2	ENSG00000142627	0.0018	0.02	0.15	0.25	NA	cg26371327, cg27582323, cg21647035, cg14942617, cg07959609
ATRN	ENSG00000088812	0.0019	0.02	0.25	0.33	cg26514816	NA
SH3D19	ENSG00000109686	0.0019	0.02	0.021	0.094	NA	cg15143723
NAV2	ENSG00000166833	0.002	0.021	0.032	0.12	cg24565274	cg23330281
SPINK1	ENSG00000164266	0.002	0.021	0.12	0.22	cg02244697	NA
CAMK1D	ENSG00000183049	0.0021	0.022	0.23	0.31	NA	cg10523399
FDPS	ENSG00000160752	0.0021	0.022	0.015	0.078	cg08170787, cg23190823	NA
STK24	ENSG00000102572	0.0022	0.022	0.012	0.064	NA	cg07804470, cg17512276
THSD4	ENSG00000187720	0.0022	0.022	0.19	0.28	cg14080982	cg20097000
SMIM3	ENSG00000256235	0.0024	0.024	0.027	0.11	NA	cg14580211
MCAM	ENSG00000076706	0.0025	0.025	0.011	0.062	NA	cg06338928
PAK1	ENSG00000149269	0.0026	0.025	0.056	0.16	cg00986162	NA
SLC12A6	ENSG00000140199	0.003	0.028	0.0099	0.058	NA	cg06477179
KDM6B	ENSG00000132510	0.0031	0.029	0.012	0.065	NA	cg00031013
PDGFB	ENSG00000100311	0.0031	0.029	0.29	0.36	cg19353578	NA
SCFD2	ENSG00000184178	0.0031	0.029	0.2	0.29	cg04378604	NA
FOXN3	ENSG00000053254	0.0032	0.029	0.041	0.14	cg11196874	NA
PGM5	ENSG00000154330	0.0034	0.03	0.01	0.058	NA	cg11564884
JAZF1	ENSG00000153814	0.0035	0.031	0.066	0.17	NA	cg26542383
PDE4DIP	ENSG00000178104	0.0035	0.031	0.036	0.13	NA	cg23306824, cg26008369, cg18131267
PSD3	ENSG00000156011	0.0037	0.032	0.0085	0.052	NA	cg09594160
YBX3	ENSG00000060138	0.0039	0.034	0.075	0.18	NA	cg18636739
CENPH	ENSG00000153044	0.0042	0.036	0.073	0.18	NA	cg04280928
ACSM3	ENSG00000005187	0.0044	0.037	0.012	0.068	NA	cg01555300
SH3TC1	ENSG00000125089	0.0044	0.037	0.07	0.18	NA	cg01610979
APCDD1	ENSG00000154856	0.0048	0.039	0.059	0.16	NA	cg18208602
CIITA	ENSG00000179583	0.005	0.04	0.016	0.081	NA	cg12340451, cg12136932
NFATC1	ENSG00000131196	0.005	0.04	0.11	0.21	NA	cg22532194
PFKFB2	ENSG00000123836	0.005	0.04	0.033	0.12	cg12480689	NA
PTPRG	ENSG00000144724	0.0057	0.044	0.08	0.18	NA	cg14876280
FAM169B	ENSG00000283597	0.0059	0.045	0.13	0.23	NA	cg18576057
ZBTB7B	ENSG00000160685	0.006	0.046	0.065	0.17	cg01782486, cg04101478	NA
THRB	ENSG00000151090	0.0063	0.047	0.02	0.091	cg01165683	NA
HS1BP3	ENSG00000118960	0.0066	0.049	0.062	0.17	cg17605007	NA
MGAM	ENSG00000257335	0.0066	0.049	0.024	0.1	NA	cg01184282, cg25481253, cg24102749
RAB8B	ENSG00000166128	0.0068	0.049	0.0092	0.055	NA	cg25447873
